# Malaria parasites coordinate host cell remodeling through the AP2-HCR DNA-binding protein

**DOI:** 10.64898/2026.06.23.733580

**Authors:** Amit Kumar Subudhi, Dhiviya Vedagiri, Sara Mfarrej, Reem Abu-Shamma, Rohit Satyam, Rahul P. Salunke, Di Liu, Maya Ayach, Ashraf Dada, Abdullah Fuaad Kadamany, David J.P. Ferguson, Sabrina Absalon, Arnab Pain

**Affiliations:** Pathogen Genomics Group, BioMedical Sciences (BioMed) Division, King Abdullah University of Science and Technology, Thuwal, Kingdom of Saudi Arabia; KAUST Core Labs, King Abdullah University of Science and Technology, Thuwal, Kingdom of Saudi Arabia; Department of Pathology and Laboratory Medicine, King Faisal Specialist Hospital Research Center, Jeddah, Kingdom of Saudi Arabia; College of Medicine, Al Faisal University, Riyadh, Saudi Arabia; Department of Biological and Medical Sciences, Faculty of Health and Life Sciences, Oxford Brookes University, Oxford, UK; Department of Biochemistry, Molecular Biology and Pharmacology, Indiana University School of Medicine, Indianapolis, Indiana, United States of America; International Institute for Zoonosis Control (IIZC), Institute for Vaccine Research and Development (IVReD)), Hokkaido University, Sapporo, Japan

## Abstract

Parasite-induced host cell remodeling is essential for *Plasmodium falciparum* survival during the intraerythrocytic developmental cycle (IDC), yet the transcriptional mechanisms coordinating this process remain poorly understood. Here, we characterize an essential ApiAP2 transcription factor, PfAP2-HCR (host cell remodeling), during both the asexual and sexual blood stages of *P. falciparum*. Conditional truncation of *pfap2-hcr* demonstrated that PfAP2-HCR is essential for ring stage development and parasite maturation. Loss of PfAP2-HCR disrupted the expression of host cell remodeling genes, resulting in the absence of Maurer’s clefts and collapse of the parasite protein export machinery. Integrated RNA-seq and ChIP-seq analyses revealed that PfAP2-HCR directly or indirectly regulates approximately 30% of exported proteins, including 27 essential exported factors, the parasitophorous vacuole membrane (PVM) resident protein EXP1, and the core PTEX component EXP2. We further show that PfAP2-HCR is also indispensable for gametocytogenesis, as conditional truncation results in either complete ablation or the formation of severely deformed gametocytes. Together, these findings establish PfAP2-HCR as a central transcriptional regulator that orchestrates the expression of host cell remodeling factors required to transform a terminally differentiated erythrocyte into a permissive environment for parasite survival, development, and transmission.
