## Supplementary Data 4 for "Malaria parasites coordinate host cell remodeling through the AP2-HCR DNA-binding protein"

### Sheet: Sheet1
Supplementary Data 4: ChIP–seq peaks identified at 20, 30 and 40 h.p.i.

### Sheet: ChIP_20 hpi
PeakID	Chr	Start	End	Strand	Peak Score	Focus Ratio/Region Size	Annotation	Detailed Annotation	Distance to TSS	Gene ID
Input_vs_20HPI_AP2_HCR_REP2_peak_106	Pf3D7_10_v3	1652220	1652448	+	82	NA	Intergenic	Intergenic	-2386	PF3D7_1041300
Input_vs_20HPI_AP2_HCR_REP2_peak_78	Pf3D7_08_v3	1330562	1331054	+	218	NA	exon (ID=exon_PF3D7_0831100.1-E3;Parent=PF3D7_0831100.1;gene_id=PF3D7_0831100, exon 1 of 1)	-exon (ID=exon_PF3D7_0831100.1-E3;Parent=PF3D7_0831100.1;gene_id=PF3D7_0831100, exon 1 of 1)	-1782	PF3D7_0831200
Input_vs_20HPI_AP2_HCR_REP2_peak_169	Pf3D7_14_v3	1886067	1886318	+	61	NA	exon (ID=exon_PF3D7_1445900.1-E1;Parent=PF3D7_1445900.1;gene_id=PF3D7_1445900, exon 1 of 1)	-exon (ID=exon_PF3D7_1445900.1-E1;Parent=PF3D7_1445900.1;gene_id=PF3D7_1445900, exon 1 of 1)	-1571	PF3D7_1445900
Input_vs_20HPI_AP2_HCR_REP2_peak_152	Pf3D7_14_v3	13360	13571	+	70	NA	TTS (ID=exon_PF3D7_1400400.1-E2;Parent=PF3D7_1400400.1;gene_id=PF3D7_1400400)	-TTS (ID=exon_PF3D7_1400400.1-E2;Parent=PF3D7_1400400.1;gene_id=PF3D7_1400400)	-1348	PF3D7_1400300
Input_vs_20HPI_AP2_HCR_REP2_peak_18	Pf3D7_03_v3	101636	102078	+	74	NA	Intergenic	Intergenic	-1261	PF3D7_0301800
Input_vs_20HPI_AP2_HCR_REP2_peak_173	Pf3D7_14_v3	2721139	2721479	+	349	NA	Intergenic	Intergenic	-1166	PF3D7_1466400
Input_vs_20HPI_AP2_HCR_REP2_peak_27	Pf3D7_03_v3	674457	674690	+	80	NA	promoter-TSS (ID=exon_PF3D7_0316700.1-E2;Parent=PF3D7_0316700.1;gene_id=PF3D7_0316700)	-promoter-TSS (ID=exon_PF3D7_0316700.1-E2;Parent=PF3D7_0316700.1;gene_id=PF3D7_0316700)	-702	PF3D7_0316700
Input_vs_20HPI_AP2_HCR_REP2_peak_127	Pf3D7_12_v3	917520	917717	+	57	NA	promoter-TSS (ID=exon_PF3D7_1222700.1-E1;Parent=PF3D7_1222700.1;gene_id=PF3D7_1222700)	-promoter-TSS (ID=exon_PF3D7_1222700.1-E1;Parent=PF3D7_1222700.1;gene_id=PF3D7_1222700)	-662	PF3D7_1222700
Input_vs_20HPI_AP2_HCR_REP2_peak_126	Pf3D7_12_v3	903591	903826	+	82	NA	promoter-TSS (ID=exon_PF3D7_1222500.1-E1;Parent=PF3D7_1222500.1;gene_id=PF3D7_1222500)	-promoter-TSS (ID=exon_PF3D7_1222500.1-E1;Parent=PF3D7_1222500.1;gene_id=PF3D7_1222500)	-461	PF3D7_1222500
Input_vs_20HPI_AP2_HCR_REP2_peak_16	Pf3D7_02_v3	816096	816321	+	105	NA	promoter-TSS (ID=exon_PF3D7_0220300.1-E1;Parent=PF3D7_0220300.1;gene_id=PF3D7_0220300)	-promoter-TSS (ID=exon_PF3D7_0220300.1-E1;Parent=PF3D7_0220300.1;gene_id=PF3D7_0220300)	-355	PF3D7_0220300
Input_vs_20HPI_AP2_HCR_REP2_peak_144	Pf3D7_13_v3	2126549	2127045	+	84	NA	promoter-TSS (ID=exon_PF3D7_1353100.1-E1;Parent=PF3D7_1353100.1;gene_id=PF3D7_1353100)	-promoter-TSS (ID=exon_PF3D7_1353100.1-E1;Parent=PF3D7_1353100.1;gene_id=PF3D7_1353100)	-270	PF3D7_1353100
Input_vs_20HPI_AP2_HCR_REP2_peak_148	Pf3D7_13_v3	2669016	2669244	+	54	NA	promoter-TSS (ID=exon_PF3D7_1366800.1-E7;Parent=PF3D7_1366800.1;gene_id=PF3D7_1366800)	-promoter-TSS (ID=exon_PF3D7_1366800.1-E7;Parent=PF3D7_1366800.1;gene_id=PF3D7_1366800)	-192	PF3D7_1366800
Input_vs_20HPI_AP2_HCR_REP2_peak_149	Pf3D7_13_v3	2720363	2720676	+	107	NA	promoter-TSS (ID=exon_PF3D7_1368400.1-E3;Parent=PF3D7_1368400.1;gene_id=PF3D7_1368400)	-promoter-TSS (ID=exon_PF3D7_1368400.1-E3;Parent=PF3D7_1368400.1;gene_id=PF3D7_1368400)	-186	PF3D7_1368400
Input_vs_20HPI_AP2_HCR_REP2_peak_108	Pf3D7_11_v3	200969	201195	+	107	NA	promoter-TSS (ID=exon_PF3D7_1104500.1-E1;Parent=PF3D7_1104500.1;gene_id=PF3D7_1104500)	-promoter-TSS (ID=exon_PF3D7_1104500.1-E1;Parent=PF3D7_1104500.1;gene_id=PF3D7_1104500)	-45	PF3D7_1104500
Input_vs_20HPI_AP2_HCR_REP2_peak_138	Pf3D7_13_v3	1576902	1577105	+	94	NA	promoter-TSS (ID=exon_PF3D7_1339200.1-E1;Parent=PF3D7_1339200.1;gene_id=PF3D7_1339200)	-promoter-TSS (ID=exon_PF3D7_1339200.1-E1;Parent=PF3D7_1339200.1;gene_id=PF3D7_1339200)	-6	PF3D7_1339200
Input_vs_20HPI_AP2_HCR_REP2_peak_150	Pf3D7_13_v3	2780279	2780502	+	103	NA	promoter-TSS (ID=exon_PF3D7_1369700.1-E1;Parent=PF3D7_1369700.1;gene_id=PF3D7_1369700)	-promoter-TSS (ID=exon_PF3D7_1369700.1-E1;Parent=PF3D7_1369700.1;gene_id=PF3D7_1369700)	36	PF3D7_1369800
Input_vs_20HPI_AP2_HCR_REP2_peak_110	Pf3D7_11_v3	240408	240609	+	55	NA	promoter-TSS (ID=exon_PF3D7_1105500.1-E3;Parent=PF3D7_1105500.1;gene_id=PF3D7_1105500)	-promoter-TSS (ID=exon_PF3D7_1105500.1-E3;Parent=PF3D7_1105500.1;gene_id=PF3D7_1105500)	43	PF3D7_1105500
Input_vs_20HPI_AP2_HCR_REP2_peak_43	Pf3D7_05_v3	1151135	1151347	+	105	NA	promoter-TSS (ID=exon_PF3D7_0527800.1-E1;Parent=PF3D7_0527800.1;gene_id=PF3D7_0527800)	-promoter-TSS (ID=exon_PF3D7_0527800.1-E1;Parent=PF3D7_0527800.1;gene_id=PF3D7_0527800)	68	PF3D7_0527800
Input_vs_20HPI_AP2_HCR_REP2_peak_32	Pf3D7_04_v3	264172	264373	+	78	NA	promoter-TSS (ID=exon_PF3D7_0404700.1-E1;Parent=PF3D7_0404700.1;gene_id=PF3D7_0404700)	-promoter-TSS (ID=exon_PF3D7_0404700.1-E1;Parent=PF3D7_0404700.1;gene_id=PF3D7_0404700)	141	PF3D7_0404800
Input_vs_20HPI_AP2_HCR_REP2_peak_71	Pf3D7_08_v3	382596	382783	+	68	NA	promoter-TSS (ID=exon_PF3D7_0807400.1-E1;Parent=PF3D7_0807400.1;gene_id=PF3D7_0807400)	-promoter-TSS (ID=exon_PF3D7_0807400.1-E1;Parent=PF3D7_0807400.1;gene_id=PF3D7_0807400)	178	PF3D7_0807300
Input_vs_20HPI_AP2_HCR_REP2_peak_8	Pf3D7_02_v3	410074	410269	+	61	NA	exon (ID=exon_PF3D7_0210000.1-E1;Parent=PF3D7_0210000.1;gene_id=PF3D7_0210000, exon 1 of 1)	-exon (ID=exon_PF3D7_0210000.1-E1;Parent=PF3D7_0210000.1;gene_id=PF3D7_0210000, exon 1 of 1)	188	PF3D7_0210000
Input_vs_20HPI_AP2_HCR_REP2_peak_44	Pf3D7_05_v3	1289626	1290255	+	58	NA	TTS (ID=exon_PF3D7_0531500.1-E1;Parent=PF3D7_0531500.1;gene_id=PF3D7_0531500)	-TTS (ID=exon_PF3D7_0531500.1-E1;Parent=PF3D7_0531500.1;gene_id=PF3D7_0531500)	339	PF3D7_0531600
Input_vs_20HPI_AP2_HCR_REP2_peak_63	Pf3D7_07_v3	1083915	1084445	+	106	NA	exon (ID=exon_PF3D7_0725600.1-E1;Parent=PF3D7_0725600.1;gene_id=PF3D7_0725600, exon 1 of 1)	-exon (ID=exon_PF3D7_0725600.1-E1;Parent=PF3D7_0725600.1;gene_id=PF3D7_0725600, exon 1 of 1)	419	PF3D7_0725600
Input_vs_20HPI_AP2_HCR_REP2_peak_65	Pf3D7_07_v3	1086878	1087302	+	62	NA	TTS (ID=exon_PF3D7_0725800.1-E1;Parent=PF3D7_0725800.1;gene_id=PF3D7_0725800)	-TTS (ID=exon_PF3D7_0725800.1-E1;Parent=PF3D7_0725800.1;gene_id=PF3D7_0725800)	520	PF3D7_0726000
Input_vs_20HPI_AP2_HCR_REP2_peak_46	Pf3D7_05_v3	1292483	1294330	+	189	NA	exon (ID=exon_PF3D7_0532000.1-E1;Parent=PF3D7_0532000.1;gene_id=PF3D7_0532000, exon 1 of 1)	-exon (ID=exon_PF3D7_0532000.1-E1;Parent=PF3D7_0532000.1;gene_id=PF3D7_0532000, exon 1 of 1)	996	PF3D7_0532000
Input_vs_20HPI_AP2_HCR_REP2_peak_23	Pf3D7_03_v3	519123	519419	+	70	NA	exon (ID=exon_PF3D7_0312200.1-E1;Parent=PF3D7_0312200.1;gene_id=PF3D7_0312200, exon 1 of 1)	-exon (ID=exon_PF3D7_0312200.1-E1;Parent=PF3D7_0312200.1;gene_id=PF3D7_0312200, exon 1 of 1)	1284	PF3D7_0312200
Input_vs_20HPI_AP2_HCR_REP2_peak_66	Pf3D7_07_v3	1087597	1088585	+	159	NA	exon (ID=exon_PF3D7_0726000.1-E1;Parent=PF3D7_0726000.1;gene_id=PF3D7_0726000, exon 1 of 1)	-exon (ID=exon_PF3D7_0726000.1-E1;Parent=PF3D7_0726000.1;gene_id=PF3D7_0726000, exon 1 of 1)	1521	PF3D7_0726000
Input_vs_20HPI_AP2_HCR_REP2_peak_67	Pf3D7_07_v3	1088821	1090156	+	53	NA	exon (ID=exon_PF3D7_0726000.1-E1;Parent=PF3D7_0726000.1;gene_id=PF3D7_0726000, exon 1 of 1)	-exon (ID=exon_PF3D7_0726000.1-E1;Parent=PF3D7_0726000.1;gene_id=PF3D7_0726000, exon 1 of 1)	2918	PF3D7_0726000
Input_vs_20HPI_AP2_HCR_REP2_peak_47	Pf3D7_05_v3	1294695	1296109	+	110	NA	exon (ID=exon_PF3D7_0532000.1-E1;Parent=PF3D7_0532000.1;gene_id=PF3D7_0532000, exon 1 of 1)	-exon (ID=exon_PF3D7_0532000.1-E1;Parent=PF3D7_0532000.1;gene_id=PF3D7_0532000, exon 1 of 1)	2992	PF3D7_0532000

### Sheet: ChIP_30 hpi
PeakID	Chr	Start	End	Strand	Peak Score	Focus Ratio/Region Size	Annotation	Detailed Annotation	Distance to TSS	Gene	Product Description
Input_vs_30HPI_AP2_HCR_REP1_peak_302	Pf3D7_10_v3	163666	163941	+	80	NA	promoter-TSS (ID=exon_PF3D7_1003500.1-E1;Parent=PF3D7_1003500.1;gene_id=PF3D7_1003500)	-promoter-TSS (ID=exon_PF3D7_1003500.1-E1;Parent=PF3D7_1003500.1;gene_id=PF3D7_1003500)	-375	PF3D7_1003500	40S ribosomal protein S20e, putative
Input_vs_30HPI_AP2_HCR_REP1_peak_137	Pf3D7_06_v3	178958	179318	+	102	NA	promoter-TSS (ID=exon_PF3D7_0604100.1-E1;Parent=PF3D7_0604100.1;gene_id=PF3D7_0604100)	-promoter-TSS (ID=exon_PF3D7_0604100.1-E1;Parent=PF3D7_0604100.1;gene_id=PF3D7_0604100)	-153	PF3D7_0604100	AP2 domain transcription factor
Input_vs_30HPI_AP2_HCR_REP1_peak_565	Pf3D7_14_v3	2721236	2721461	+	155	NA	Intergenic	Intergenic	-1205	PF3D7_1466400	AP2 domain transcription factor AP2-EXP
Input_vs_30HPI_AP2_HCR_REP1_peak_184	Pf3D7_07_v3	405688	405905	+	76	NA	promoter-TSS (ID=exon_PF3D7_0709000.1-E11;Parent=PF3D7_0709000.1;gene_id=PF3D7_0709000)	-promoter-TSS (ID=exon_PF3D7_0709000.1-E11;Parent=PF3D7_0709000.1;gene_id=PF3D7_0709000)	-29	PF3D7_0709000	chloroquine resistance transporter
Input_vs_30HPI_AP2_HCR_REP1_peak_28	Pf3D7_02_v3	450709	450925	+	54	NA	promoter-TSS (ID=exon_PF3D7_0211100.1-E1;Parent=PF3D7_0211100.1;gene_id=PF3D7_0211100)	-promoter-TSS (ID=exon_PF3D7_0211100.1-E1;Parent=PF3D7_0211100.1;gene_id=PF3D7_0211100)	-709	PF3D7_0211100	conserved Plasmodium protein, unknown function
Input_vs_30HPI_AP2_HCR_REP1_peak_196	Pf3D7_07_v3	1077909	1078446	+	107	NA	promoter-TSS (ID=exon_PF3D7_0725400.1-E1;Parent=PF3D7_0725400.1;gene_id=PF3D7_0725400)	-promoter-TSS (ID=exon_PF3D7_0725400.1-E1;Parent=PF3D7_0725400.1;gene_id=PF3D7_0725400)	-514	PF3D7_0725400	conserved Plasmodium protein, unknown function
Input_vs_30HPI_AP2_HCR_REP1_peak_202	Pf3D7_07_v3	1107793	1107993	+	73	NA	promoter-TSS (ID=exon_PF3D7_0726300.1-E2;Parent=PF3D7_0726300.1;gene_id=PF3D7_0726300)	-promoter-TSS (ID=exon_PF3D7_0726300.1-E2;Parent=PF3D7_0726300.1;gene_id=PF3D7_0726300)	-162	PF3D7_0726300	DNA mismatch repair protein PMS1, putative
Input_vs_30HPI_AP2_HCR_REP1_peak_207	Pf3D7_07_v3	1356397	1356702	+	51	NA	promoter-TSS (ID=exon_PF3D7_0731500.1-E1;Parent=PF3D7_0731500.1;gene_id=PF3D7_0731500)	-promoter-TSS (ID=exon_PF3D7_0731500.1-E1;Parent=PF3D7_0731500.1;gene_id=PF3D7_0731500)	-702	PF3D7_0731500	erythrocyte binding antigen-175
Input_vs_30HPI_AP2_HCR_REP1_peak_362	Pf3D7_10_v3	1682277	1682514	+	58	NA	Intergenic	Intergenic	-32447	PF3D7_1041300	erythrocyte membrane protein 1, PfEMP1
Input_vs_30HPI_AP2_HCR_REP1_peak_263	Pf3D7_08_v3	1472481	1472724	+	80	NA	Intergenic	Intergenic	-29153	PF3D7_0833500	erythrocyte membrane protein 1, PfEMP1
Input_vs_30HPI_AP2_HCR_REP1_peak_19	Pf3D7_02_v3	871	1113	+	184	NA	Intergenic	Intergenic	-24240	PF3D7_0200100	erythrocyte membrane protein 1, PfEMP1
Input_vs_30HPI_AP2_HCR_REP1_peak_363	Pf3D7_11_v3	152	398	+	139	NA	Intergenic	Intergenic	-23885	PF3D7_1100100	erythrocyte membrane protein 1, PfEMP1
Input_vs_30HPI_AP2_HCR_REP1_peak_519	Pf3D7_13_v3	2913672	2913869	+	54	NA	Intergenic	Intergenic	-21430	PF3D7_1373500	erythrocyte membrane protein 1, PfEMP1
Input_vs_30HPI_AP2_HCR_REP1_peak_405	Pf3D7_12_v3	143	482	+	95	NA	Intergenic	Intergenic	-16661	PF3D7_1200100	erythrocyte membrane protein 1, PfEMP1
Input_vs_30HPI_AP2_HCR_REP1_peak_187	Pf3D7_07_v3	808268	808668	+	115	NA	Intergenic	Intergenic	-3284	PF3D7_0718100	exported serine/threonine protein kinase
Input_vs_30HPI_AP2_HCR_REP1_peak_420	Pf3D7_12_v3	917475	917716	+	99	NA	promoter-TSS (ID=exon_PF3D7_1222700.1-E1;Parent=PF3D7_1222700.1;gene_id=PF3D7_1222700)	-promoter-TSS (ID=exon_PF3D7_1222700.1-E1;Parent=PF3D7_1222700.1;gene_id=PF3D7_1222700)	-685	PF3D7_1222700	glideosome-associated protein 45
Input_vs_30HPI_AP2_HCR_REP1_peak_218	Pf3D7_08_v3	142714	142875	+	52	NA	exon (ID=exon_PF3D7_0801900.1-E1;Parent=PF3D7_0801900.1;gene_id=PF3D7_0801900, exon 1 of 1)	-exon (ID=exon_PF3D7_0801900.1-E1;Parent=PF3D7_0801900.1;gene_id=PF3D7_0801900, exon 1 of 1)	-2838	PF3D7_0802000	glutamate dehydrogenase, putative
Input_vs_30HPI_AP2_HCR_REP1_peak_492	Pf3D7_13_v3	1540026	1540219	+	64	NA	promoter-TSS (ID=exon_PF3D7_1338000.1-E19;Parent=PF3D7_1338000.1;gene_id=PF3D7_1338000)	-promoter-TSS (ID=exon_PF3D7_1338000.1-E19;Parent=PF3D7_1338000.1;gene_id=PF3D7_1338000)	-2	PF3D7_1338000	LMBR1 domain-containing protein, putative
Input_vs_30HPI_AP2_HCR_REP1_peak_426	Pf3D7_12_v3	1163673	1164013	+	77	NA	promoter-TSS (ID=exon_PF3D7_1228600.1-E1;Parent=PF3D7_1228600.1;gene_id=PF3D7_1228600)	-promoter-TSS (ID=exon_PF3D7_1228600.1-E1;Parent=PF3D7_1228600.1;gene_id=PF3D7_1228600)	-579	PF3D7_1228600	merozoite surface protein 9
Input_vs_30HPI_AP2_HCR_REP1_peak_4	Pf3D7_01_v3	306686	308384	+	128	NA	exon (ID=exon_PF3D7_0107500.1-E1;Parent=PF3D7_0107500.1;gene_id=PF3D7_0107500, exon 1 of 1)	-exon (ID=exon_PF3D7_0107500.1-E1;Parent=PF3D7_0107500.1;gene_id=PF3D7_0107500, exon 1 of 1)	-2587	PF3D7_0107500	Niemann-Pick type C1-related protein
Input_vs_30HPI_AP2_HCR_REP1_peak_289	Pf3D7_09_v3	1247674	1247941	+	62	NA	promoter-TSS (ID=exon_PF3D7_0930900.1-E2;Parent=PF3D7_0930900.1;gene_id=PF3D7_0930900)	-promoter-TSS (ID=exon_PF3D7_0930900.1-E2;Parent=PF3D7_0930900.1;gene_id=PF3D7_0930900)	-391	PF3D7_0930900	NifU-like protein, putative
Input_vs_30HPI_AP2_HCR_REP1_peak_279	Pf3D7_09_v3	1132570	1132761	+	77	NA	promoter-TSS (ID=exon_PF3D7_0927900.1-E2;Parent=PF3D7_0927900.1;gene_id=PF3D7_0927900)	-promoter-TSS (ID=exon_PF3D7_0927900.1-E2;Parent=PF3D7_0927900.1;gene_id=PF3D7_0927900)	-515	PF3D7_0927900	phosphatidylserine decarboxylase
Input_vs_30HPI_AP2_HCR_REP1_peak_238	Pf3D7_08_v3	419275	419619	+	65	NA	promoter-TSS (ID=exon_PF3D7_0808200.1-E1;Parent=PF3D7_0808200.1;gene_id=PF3D7_0808200)	-promoter-TSS (ID=exon_PF3D7_0808200.1-E1;Parent=PF3D7_0808200.1;gene_id=PF3D7_0808200)	-381	PF3D7_0808200	plasmepsin X
Input_vs_30HPI_AP2_HCR_REP1_peak_404	Pf3D7_11_v3	1967931	1968702	+	54	NA	exon (ID=exon_PF3D7_1149000.1-E2;Parent=PF3D7_1149000.1;gene_id=PF3D7_1149000, exon 1 of 1)	-exon (ID=exon_PF3D7_1149000.1-E2;Parent=PF3D7_1149000.1;gene_id=PF3D7_1149000, exon 1 of 1)	-2494	PF3D7_1149100	Plasmodium exported protein, unknown function
Input_vs_30HPI_AP2_HCR_REP1_peak_43	Pf3D7_03_v3	101740	102094	+	189	NA	Intergenic	Intergenic	-1201	PF3D7_0301800	Plasmodium exported protein, unknown function
Input_vs_30HPI_AP2_HCR_REP1_peak_40	Pf3D7_02_v3	816070	816326	+	199	NA	promoter-TSS (ID=exon_PF3D7_0220300.1-E1;Parent=PF3D7_0220300.1;gene_id=PF3D7_0220300)	-promoter-TSS (ID=exon_PF3D7_0220300.1-E1;Parent=PF3D7_0220300.1;gene_id=PF3D7_0220300)	-345	PF3D7_0220300	Plasmodium exported protein, unknown function
Input_vs_30HPI_AP2_HCR_REP1_peak_209	Pf3D7_07_v3	1406053	1406275	+	110	NA	promoter-TSS (ID=exon_PF3D7_0732600.1-E1;Parent=PF3D7_0732600.1;gene_id=PF3D7_0732600)	-promoter-TSS (ID=exon_PF3D7_0732600.1-E1;Parent=PF3D7_0732600.1;gene_id=PF3D7_0732600)	-689	PF3D7_0732600	Plasmodium exported protein, unknown function, fragment
Input_vs_30HPI_AP2_HCR_REP1_peak_273	Pf3D7_09_v3	791258	791458	+	62	NA	promoter-TSS (ID=exon_PF3D7_0919200.1-E1;Parent=PF3D7_0919200.1;gene_id=PF3D7_0919200)	-promoter-TSS (ID=exon_PF3D7_0919200.1-E1;Parent=PF3D7_0919200.1;gene_id=PF3D7_0919200)	-207	PF3D7_0919200	PPPDE peptidase, putative
Input_vs_30HPI_AP2_HCR_REP1_peak_277	Pf3D7_09_v3	1064775	1064997	+	77	NA	promoter-TSS (ID=exon_PF3D7_0926300.1-E2;Parent=PF3D7_0926300.1;gene_id=PF3D7_0926300)	-promoter-TSS (ID=exon_PF3D7_0926300.1-E2;Parent=PF3D7_0926300.1;gene_id=PF3D7_0926300)	-323	PF3D7_0926300	protein kinase, putative
Input_vs_30HPI_AP2_HCR_REP1_peak_351	Pf3D7_10_v3	1279389	1279713	+	53	NA	promoter-TSS (ID=exon_PF3D7_1031700.1-E1;Parent=PF3D7_1031700.1;gene_id=PF3D7_1031700)	-promoter-TSS (ID=exon_PF3D7_1031700.1-E1;Parent=PF3D7_1031700.1;gene_id=PF3D7_1031700)	-996	PF3D7_1031700	protein phosphatase inhibitor 3
Input_vs_30HPI_AP2_HCR_REP1_peak_190	Pf3D7_07_v3	821238	821494	+	64	NA	promoter-TSS (ID=exon_PF3D7_0718300.1-E1;Parent=PF3D7_0718300.1;gene_id=PF3D7_0718300)	-promoter-TSS (ID=exon_PF3D7_0718300.1-E1;Parent=PF3D7_0718300.1;gene_id=PF3D7_0718300)	-372	PF3D7_0718400	ribosomal protein S8, mitochondrial, putative
Input_vs_30HPI_AP2_HCR_REP1_peak_278	Pf3D7_09_v3	1121898	1122107	+	101	NA	promoter-TSS (ID=exon_PF3D7_0927500.1-E2;Parent=PF3D7_0927500.1;gene_id=PF3D7_0927500)	-promoter-TSS (ID=exon_PF3D7_0927500.1-E2;Parent=PF3D7_0927500.1;gene_id=PF3D7_0927500)	-94	PF3D7_0927600	RNA-binding protein, putative
Input_vs_30HPI_AP2_HCR_REP1_peak_290	Pf3D7_09_v3	1256996	1257152	+	51	NA	exon (ID=exon_PF3D7_0931100.1-E1;Parent=PF3D7_0931100.1;gene_id=PF3D7_0931100, exon 1 of 1)	-exon (ID=exon_PF3D7_0931100.1-E1;Parent=PF3D7_0931100.1;gene_id=PF3D7_0931100, exon 1 of 1)	-1420	PF3D7_0931200	selenoprotein 2
Input_vs_30HPI_AP2_HCR_REP1_peak_552	Pf3D7_14_v3	1680380	1680697	+	351	NA	promoter-TSS (ID=exon_PF3D7_1441300.1-E1;Parent=PF3D7_1441300.1;gene_id=PF3D7_1441300)	-promoter-TSS (ID=exon_PF3D7_1441300.1-E1;Parent=PF3D7_1441300.1;gene_id=PF3D7_1441300)	-629	PF3D7_1441300	serine/threonine protein kinase, putative
Input_vs_30HPI_AP2_HCR_REP1_peak_401	Pf3D7_11_v3	1454440	1454719	+	65	NA	promoter-TSS (ID=exon_PF3D7_1136800.1-E1;Parent=PF3D7_1136800.1;gene_id=PF3D7_1136800)	-promoter-TSS (ID=exon_PF3D7_1136800.1-E1;Parent=PF3D7_1136800.1;gene_id=PF3D7_1136800)	-618	PF3D7_1136900	subtilisin-like protease 2
Input_vs_30HPI_AP2_HCR_REP1_peak_532	Pf3D7_14_v3	857565	857774	+	90	NA	promoter-TSS (ID=exon_PF3D7_1420700.1-E1;Parent=PF3D7_1420700.1;gene_id=PF3D7_1420700)	-promoter-TSS (ID=exon_PF3D7_1420700.1-E1;Parent=PF3D7_1420700.1;gene_id=PF3D7_1420700)	-9	PF3D7_1420700	surface protein P113
Input_vs_30HPI_AP2_HCR_REP1_peak_568	Pf3D7_14_v3	2800285	2800600	+	74	NA	promoter-TSS (ID=exon_PF3D7_1468200.1-E1;Parent=PF3D7_1468200.1;gene_id=PF3D7_1468200)	-promoter-TSS (ID=exon_PF3D7_1468200.1-E1;Parent=PF3D7_1468200.1;gene_id=PF3D7_1468200)	-530	PF3D7_1468200	telomere length and silencing protein 1, putative
Input_vs_30HPI_AP2_HCR_REP1_peak_228	Pf3D7_08_v3	297461	297781	+	89	NA	promoter-TSS (ID=exon_PF3D7_0805300.1-E1;Parent=PF3D7_0805300.1;gene_id=PF3D7_0805300)	-promoter-TSS (ID=exon_PF3D7_0805300.1-E1;Parent=PF3D7_0805300.1;gene_id=PF3D7_0805300)	-297	PF3D7_0805300	zinc finger protein, putative

### Sheet: ChIP_40 hpi
PeakID	Chr	Start	End	Strand	Peak Score	Focus Ratio/Region Size	Annotation	Detailed Annotation	Distance to TSS	Gene ID
Input_vs_40HPI_HCR_REP1_peak_72	Pf3D7_13_v3	1136453	1136845	+	51	NA	exon (ID=exon_PF3D7_1327000.1-E1;Parent=PF3D7_1327000.1;gene_id=PF3D7_1327000, exon 1 of 1)	-exon (ID=exon_PF3D7_1327000.1-E1;Parent=PF3D7_1327000.1;gene_id=PF3D7_1327000, exon 1 of 1)	1887	PF3D7_1327000
Input_vs_40HPI_HCR_REP1_peak_61	Pf3D7_12_v3	162409	162648	+	51	NA	TTS (ID=exon_PF3D7_1202800.1-E3;Parent=PF3D7_1202800.1;gene_id=PF3D7_1202800)	-TTS (ID=exon_PF3D7_1202800.1-E3;Parent=PF3D7_1202800.1;gene_id=PF3D7_1202800)	1332	PF3D7_1202800
Input_vs_40HPI_HCR_REP1_peak_30	Pf3D7_06_v3	556570	556857	+	46	NA	exon (ID=exon_PF3D7_0613600.1-E2;Parent=PF3D7_0613600.1;gene_id=PF3D7_0613600, exon 1 of 1)	-exon (ID=exon_PF3D7_0613600.1-E2;Parent=PF3D7_0613600.1;gene_id=PF3D7_0613600, exon 1 of 1)	1399	PF3D7_0613600
Input_vs_40HPI_HCR_REP1_peak_34	Pf3D7_07_v3	68324	68570	+	44	NA	TTS (ID=exon_PF3D7_0701500.1-E1;Parent=PF3D7_0701500.1;gene_id=PF3D7_0701500)	-TTS (ID=exon_PF3D7_0701500.1-E1;Parent=PF3D7_0701500.1;gene_id=PF3D7_0701500)	230	PF3D7_0701500
Input_vs_40HPI_HCR_REP1_peak_71	Pf3D7_13_v3	964204	964483	+	43	NA	promoter-TSS (ID=exon_PF3D7_1323000.1-E2;Parent=PF3D7_1323000.1;gene_id=PF3D7_1323000)	-promoter-TSS (ID=exon_PF3D7_1323000.1-E2;Parent=PF3D7_1323000.1;gene_id=PF3D7_1323000)	347	PF3D7_1323000
Input_vs_40HPI_HCR_REP1_peak_7	Pf3D7_02_v3	773499	773699	+	43	NA	promoter-TSS (ID=exon_PF3D7_0219400.1-E1;Parent=PF3D7_0219400.1;gene_id=PF3D7_0219400)	-promoter-TSS (ID=exon_PF3D7_0219400.1-E1;Parent=PF3D7_0219400.1;gene_id=PF3D7_0219400)	592	PF3D7_0219300
Input_vs_40HPI_HCR_REP1_peak_66	Pf3D7_12_v3	2231721	2231959	+	42	NA	promoter-TSS (ID=exon_PF3D7_1254900.1-E1;Parent=PF3D7_1254900.1;gene_id=PF3D7_1254900)	-promoter-TSS (ID=exon_PF3D7_1254900.1-E1;Parent=PF3D7_1254900.1;gene_id=PF3D7_1254900)	-851	PF3D7_1254900
Input_vs_40HPI_HCR_REP1_peak_8	Pf3D7_02_v3	776924	777177	+	42	NA	TTS (ID=exon_PF3D7_0219400.1-E3;Parent=PF3D7_0219400.1;gene_id=PF3D7_0219400)	-TTS (ID=exon_PF3D7_0219400.1-E3;Parent=PF3D7_0219400.1;gene_id=PF3D7_0219400)	319	PF3D7_0219500
Input_vs_40HPI_HCR_REP1_peak_36	Pf3D7_07_v3	1087742	1088489	+	40	NA	exon (ID=exon_PF3D7_0726000.1-E1;Parent=PF3D7_0726000.1;gene_id=PF3D7_0726000, exon 1 of 1)	-exon (ID=exon_PF3D7_0726000.1-E1;Parent=PF3D7_0726000.1;gene_id=PF3D7_0726000, exon 1 of 1)	1545	PF3D7_0726000
Input_vs_40HPI_HCR_REP1_peak_13	Pf3D7_03_v3	312814	312980	+	38	NA	TTS (ID=exon_PF3D7_0306900.1-E3;Parent=PF3D7_0306900.1;gene_id=PF3D7_0306900)	-TTS (ID=exon_PF3D7_0306900.1-E3;Parent=PF3D7_0306900.1;gene_id=PF3D7_0306900)	140	PF3D7_0307100
Input_vs_40HPI_HCR_REP1_peak_44	Pf3D7_09_v3	741351	741556	+	37	NA	TTS (ID=exon_PF3D7_0918000.1-E1;Parent=PF3D7_0918000.1;gene_id=PF3D7_0918000)	-TTS (ID=exon_PF3D7_0918000.1-E1;Parent=PF3D7_0918000.1;gene_id=PF3D7_0918000)	3059	PF3D7_0917900
Input_vs_40HPI_HCR_REP1_peak_52	Pf3D7_10_v3	1214595	1214796	+	35	NA	promoter-TSS (ID=exon_PF3D7_1029800.1-E1;Parent=PF3D7_1029800.1;gene_id=PF3D7_1029800)	-promoter-TSS (ID=exon_PF3D7_1029800.1-E1;Parent=PF3D7_1029800.1;gene_id=PF3D7_1029800)	-807	PF3D7_1029800
Input_vs_40HPI_HCR_REP1_peak_20	Pf3D7_04_v3	1071580	1071772	+	34	NA	exon (ID=exon_PF3D7_0423700.1-E1;Parent=PF3D7_0423700.1;gene_id=PF3D7_0423700, exon 1 of 1)	-exon (ID=exon_PF3D7_0423700.1-E1;Parent=PF3D7_0423700.1;gene_id=PF3D7_0423700, exon 1 of 1)	363	PF3D7_0423700
Input_vs_40HPI_HCR_REP1_peak_73	Pf3D7_13_v3	1653801	1654002	+	33	NA	TTS (ID=exon_PF3D7_1342000.1-E1;Parent=PF3D7_1342000.1;gene_id=PF3D7_1342000)	-TTS (ID=exon_PF3D7_1342000.1-E1;Parent=PF3D7_1342000.1;gene_id=PF3D7_1342000)	236	PF3D7_1342000
Input_vs_40HPI_HCR_REP1_peak_43	Pf3D7_09_v3	609833	610061	+	33	NA	promoter-TSS (ID=exon_PF3D7_0914200.1-E2;Parent=PF3D7_0914200.1;gene_id=PF3D7_0914200)	-promoter-TSS (ID=exon_PF3D7_0914200.1-E2;Parent=PF3D7_0914200.1;gene_id=PF3D7_0914200)	-322	PF3D7_0914200
Input_vs_40HPI_HCR_REP1_peak_37	Pf3D7_07_v3	1092373	1092605	+	31	NA	TTS (ID=exon_PF3D7_0726050.1-E1;Parent=PF3D7_0726050.1;gene_id=PF3D7_0726050)	-TTS (ID=exon_PF3D7_0726050.1-E1;Parent=PF3D7_0726050.1;gene_id=PF3D7_0726050)	252	PF3D7_0726050
Input_vs_40HPI_HCR_REP1_peak_84	Pf3D7_14_v3	1930682	1930963	+	31	NA	promoter-TSS (ID=exon_PF3D7_1447000.1-E4;Parent=PF3D7_1447000.1;gene_id=PF3D7_1447000)	-promoter-TSS (ID=exon_PF3D7_1447000.1-E4;Parent=PF3D7_1447000.1;gene_id=PF3D7_1447000)	315	PF3D7_1447000
Input_vs_40HPI_HCR_REP1_peak_21	Pf3D7_05_v3	18507	18759	+	30	NA	Intergenic	Intergenic	-2296	PF3D7_0500100
Input_vs_40HPI_HCR_REP1_peak_58	Pf3D7_11_v3	596376	596576	+	29	NA	exon (ID=exon_PF3D7_1115800.1-E1;Parent=PF3D7_1115800.1;gene_id=PF3D7_1115800, exon 1 of 1)	-exon (ID=exon_PF3D7_1115800.1-E1;Parent=PF3D7_1115800.1;gene_id=PF3D7_1115800, exon 1 of 1)	-1671	PF3D7_1115700
Input_vs_40HPI_HCR_REP1_peak_46	Pf3D7_09_v3	1405337	1405651	+	28	NA	promoter-TSS (ID=exon_PF3D7_0935600.1-E2;Parent=PF3D7_0935600.1;gene_id=PF3D7_0935600)	-promoter-TSS (ID=exon_PF3D7_0935600.1-E2;Parent=PF3D7_0935600.1;gene_id=PF3D7_0935600)	-662	PF3D7_0935600
Input_vs_40HPI_HCR_REP1_peak_56	Pf3D7_11_v3	397541	397740	+	25	NA	promoter-TSS (ID=exon_PF3D7_1110000.1-E1;Parent=PF3D7_1110000.1;gene_id=PF3D7_1110000)	-promoter-TSS (ID=exon_PF3D7_1110000.1-E1;Parent=PF3D7_1110000.1;gene_id=PF3D7_1110000)	160	PF3D7_1109900
Input_vs_40HPI_HCR_REP1_peak_79	Pf3D7_14_v3	151927	152095	+	23	NA	promoter-TSS (ID=exon_PF3D7_1404500.1-E1;Parent=PF3D7_1404500.1;gene_id=PF3D7_1404500)	-promoter-TSS (ID=exon_PF3D7_1404500.1-E1;Parent=PF3D7_1404500.1;gene_id=PF3D7_1404500)	531	PF3D7_1404400
Input_vs_40HPI_HCR_REP1_peak_23	Pf3D7_05_v3	725341	725643	+	22	NA	promoter-TSS (ID=exon_PF3D7_0517300.1-E2;Parent=PF3D7_0517300.1;gene_id=PF3D7_0517300)	-promoter-TSS (ID=exon_PF3D7_0517300.1-E2;Parent=PF3D7_0517300.1;gene_id=PF3D7_0517300)	-438	PF3D7_0517300
Input_vs_40HPI_HCR_REP1_peak_18	Pf3D7_04_v3	589097	589300	+	21	NA	TTS (ID=exon_PF3D7_0413000.1-E1;Parent=PF3D7_0413000.1;gene_id=PF3D7_0413000)	-TTS (ID=exon_PF3D7_0413000.1-E1;Parent=PF3D7_0413000.1;gene_id=PF3D7_0413000)	774	PF3D7_0413000
Input_vs_40HPI_HCR_REP1_peak_85	Pf3D7_14_v3	2263418	2263650	+	20	NA	promoter-TSS (ID=exon_PF3D7_1455400.1-E2;Parent=PF3D7_1455400.1;gene_id=PF3D7_1455400)	-promoter-TSS (ID=exon_PF3D7_1455400.1-E2;Parent=PF3D7_1455400.1;gene_id=PF3D7_1455400)	-701	PF3D7_1455400
Input_vs_40HPI_HCR_REP1_peak_9	Pf3D7_02_v3	831620	831990	+	19	NA	TTS (ID=exon_PF3D7_0220600.1-E1;Parent=PF3D7_0220600.1;gene_id=PF3D7_0220600)	-TTS (ID=exon_PF3D7_0220600.1-E1;Parent=PF3D7_0220600.1;gene_id=PF3D7_0220600)	381	PF3D7_0220600
Input_vs_40HPI_HCR_REP1_peak_16	Pf3D7_04_v3	329256	329528	+	16	NA	exon (ID=exon_PF3D7_0406200.1-E1;Parent=PF3D7_0406200.1;gene_id=PF3D7_0406200, exon 1 of 1)	-exon (ID=exon_PF3D7_0406200.1-E1;Parent=PF3D7_0406200.1;gene_id=PF3D7_0406200, exon 1 of 1)	919	PF3D7_0406200
Input_vs_40HPI_HCR_REP1_peak_82	Pf3D7_14_v3	1018919	1019129	+	15	NA	exon (ID=exon_PF3D7_1426100.1-E1;Parent=PF3D7_1426100.1;gene_id=PF3D7_1426100, exon 1 of 1)	-exon (ID=exon_PF3D7_1426100.1-E1;Parent=PF3D7_1426100.1;gene_id=PF3D7_1426100, exon 1 of 1)	1540	PF3D7_1426100
Input_vs_40HPI_HCR_REP1_peak_12	Pf3D7_03_v3	306207	306473	+	15	NA	TTS (ID=exon_PF3D7_0306700.1-E4;Parent=PF3D7_0306700.1;gene_id=PF3D7_0306700)	-TTS (ID=exon_PF3D7_0306700.1-E4;Parent=PF3D7_0306700.1;gene_id=PF3D7_0306700)	1366	PF3D7_0306800
Input_vs_40HPI_HCR_REP1_peak_19	Pf3D7_04_v3	697989	698280	+	15	NA	TTS (ID=exon_PF3D7_0415900.1-E1;Parent=PF3D7_0415900.1;gene_id=PF3D7_0415900)	-TTS (ID=exon_PF3D7_0415900.1-E1;Parent=PF3D7_0415900.1;gene_id=PF3D7_0415900)	309	PF3D7_0415900
Input_vs_40HPI_HCR_REP1_peak_2	Pf3D7_01_v3	569605	569912	+	15	NA	TTS (ID=exon_PF3D7_0114800.1-E1;Parent=PF3D7_0114800.1;gene_id=PF3D7_0114800)	-TTS (ID=exon_PF3D7_0114800.1-E1;Parent=PF3D7_0114800.1;gene_id=PF3D7_0114800)	290	PF3D7_0114800
Input_vs_40HPI_HCR_REP1_peak_40	Pf3D7_08_v3	862062	862297	+	14	NA	exon (ID=exon_PF3D7_0818900.1-E1;Parent=PF3D7_0818900.1;gene_id=PF3D7_0818900, exon 1 of 1)	-exon (ID=exon_PF3D7_0818900.1-E1;Parent=PF3D7_0818900.1;gene_id=PF3D7_0818900, exon 1 of 1)	1959	PF3D7_0819000
Input_vs_40HPI_HCR_REP1_peak_41	Pf3D7_09_v3	440793	440970	+	14	NA	exon (ID=exon_PF3D7_0909700.1-E1;Parent=PF3D7_0909700.1;gene_id=PF3D7_0909700, exon 1 of 1)	-exon (ID=exon_PF3D7_0909700.1-E1;Parent=PF3D7_0909700.1;gene_id=PF3D7_0909700, exon 1 of 1)	3481	PF3D7_0909700
Input_vs_40HPI_HCR_REP1_peak_14	Pf3D7_03_v3	675277	675466	+	14	NA	promoter-TSS (ID=exon_PF3D7_0316700.1-E2;Parent=PF3D7_0316700.1;gene_id=PF3D7_0316700)	-promoter-TSS (ID=exon_PF3D7_0316700.1-E2;Parent=PF3D7_0316700.1;gene_id=PF3D7_0316700)	96	PF3D7_0316700
Input_vs_40HPI_HCR_REP1_peak_25	Pf3D7_05_v3	1136155	1136368	+	14	NA	promoter-TSS (ID=exon_PF3D7_0527200.1-E1;Parent=PF3D7_0527200.1;gene_id=PF3D7_0527200)	-promoter-TSS (ID=exon_PF3D7_0527200.1-E1;Parent=PF3D7_0527200.1;gene_id=PF3D7_0527200)	238	PF3D7_0527300
