## Supplementary Data 5 for "Malaria parasites coordinate host cell remodeling through the AP2-HCR DNA-binding protein"

### Sheet: Read Me
Supplementary Data 5: PfAP2-HCR associated proteins identified during late schizont stage using immunoprecipitation and mass spectrometry.

### Sheet: Supplementary Data _5
Gene ID	logFC	AveExpr	t	P.Value	adj.P.Val	B	Product Description
PF3D7_0420300	7.21105	21.5245	61.6299	2e-10	7.93e-08	14.3058	AP2 domain transcription factor, putative
PF3D7_1466400	4.02051	21.57	14.8444	2.4e-06	0.000105381	5.41216	AP2 domain transcription factor AP2-EXP
PF3D7_0513300	3.06805	21.8069	6.50029	0.000458486	0.00248154	-0.421104	purine nucleoside phosphorylase
PF3D7_1143100	2.71687	21.2179	17.7116	7.59e-07	5.01e-05	6.6668	AP2 domain transcription factor AP2-O
PF3D7_1107800	2.59102	22.1111	14.3306	3.01e-06	0.000108307	5.16104	AP2 domain transcription factor, putative
PF3D7_1468100	2.54267	23.5959	20.1767	3.23e-07	4.19e-05	7.5834	MORC family protein
PF3D7_0214100	2.43515	21.1654	11.8921	9.98e-06	0.000282399	3.8316	protein transport protein SEC31
PF3D7_1426100	2.21791	21.5619	17.8086	7.32e-07	5.01e-05	6.70542	transcription factor BTF3, putative
PF3D7_1022400	2.07184	22.3951	9.62707	3.8e-05	0.000519115	2.33785	serine/arginine-rich splicing factor 4
PF3D7_1023900	2.03284	20.7931	9.03753	5.64e-05	0.00063781	1.89631	chromodomain-helicase-DNA-binding protein 1 homolog, putative
PF3D7_1015900	1.86528	21.6525	4.29549	0.00427355	0.0126636	-2.91324	enolase
PF3D7_0822600	1.84434	21.9048	14.3854	2.94e-06	0.000108307	5.18823	protein transport protein SEC23
PF3D7_0322000	1.71327	22.2862	4.29315	0.00428515	0.0126636	-2.91624	peptidyl-prolyl cis-trans isomerase
PF3D7_1205500	1.70382	20.8081	6.02341	0.000642742	0.00318157	-0.83224	zinc finger protein, putative
PF3D7_0719700	1.60931	23.6568	10.036	2.93e-05	0.000457798	2.63008	40S ribosomal protein S10, putative
PF3D7_1438900	1.58036	21.3604	7.09129	0.000247162	0.00165892	0.238168	thioredoxin peroxidase 1
PF3D7_0924400	1.54113	21.2039	7.11281	0.000242735	0.00165892	0.258435	conserved Plasmodium protein, unknown function
PF3D7_0624000	1.51035	21.9519	6.41304	0.00044725	0.00248154	-0.426473	hexokinase
PF3D7_0705700	1.49607	22.1105	7.19915	0.000225851	0.00162613	0.339291	40S ribosomal protein S29, putative
PF3D7_1361100	1.49537	20.8287	6.784	0.000321508	0.00195873	-0.0566662	protein transport protein Sec24A
PF3D7_1014600	1.42716	21.3443	3.55332	0.0105495	0.0262742	-3.90512	transcriptional coactivator ADA2
PF3D7_1426000	1.38811	22.3052	7.73628	0.000146414	0.00126872	0.825544	60S ribosomal protein L21
PF3D7_0802200	1.3423	21.8056	10.5689	2.11e-05	0.000398494	2.99498	1-cys peroxiredoxin
PF3D7_0731100	1.28165	23.6126	6.00986	0.000651099	0.00318315	-0.846685	EMP1-trafficking protein
PF3D7_1136300	1.22031	21.467	7.10407	0.000244521	0.00165892	0.250215	tudor staphylococcal nuclease
PF3D7_1401600	1.20173	20.8327	6.90977	0.000288379	0.0018721	0.0652342	Plasmodium exported protein (PHISTb), unknown function
PF3D7_0801000	1.18496	26.4474	4.48218	0.00344938	0.0107176	-2.67612	Plasmodium exported protein (PHISTc)
PF3D7_1204300	1.12493	25.9191	5.6346	0.000939232	0.00427512	-1.25598	eukaryotic translation initiation factor 5A
PF3D7_1343000	1.12235	24.8081	5.96577	0.000679149	0.00327979	-0.893839	phosphoethanolamine N-methyltransferase
PF3D7_1012400	1.09372	23.2763	10.7825	1.86e-05	0.000368652	3.13649	hypoxanthine-guanine phosphoribosyltransferase
PF3D7_1434200	1.08099	21.8659	6.37808	0.000461725	0.00248154	-0.462136	calmodulin
PF3D7_1414300	1.05851	25.0055	14.1206	3.31e-06	0.000109226	5.05575	60S ribosomal protein L10, putative
PF3D7_1003500	1.05675	23.107	7.23277	0.000219641	0.0016107	0.370563	40S ribosomal protein S20e, putative
PF3D7_1309100	1.02164	23.3471	10.1234	2.77e-05	0.000457532	2.69111	60S ribosomal protein L24, putative
PF3D7_1455500	1.01313	21.0758	6.37336	0.000463722	0.00248154	-0.466967	AP-1 complex subunit gamma, putative
PF3D7_1349200	-1.00531	20.7223	-5.13647	0.00156955	0.00627819	-1.82806	glutamate--tRNA ligase
PF3D7_1144900	-1.0061	23.6351	-11.284	1.4e-05	0.000306942	3.45863	ras-related protein Rab-6
PF3D7_1211400	-1.03326	23.2968	-7.89252	0.000129671	0.00119418	0.961812	heat shock protein DNAJ homologue Pfj4
PF3D7_0523100	-1.09759	20.7607	-6.14979	0.000570359	0.00285901	-0.698614	mitochondrial-processing peptidase subunit alpha, putative
PF3D7_1015600	-1.10312	21.3698	-9.55408	3.99e-05	0.000526278	2.28451	heat shock protein 60
PF3D7_1459400	-1.124	22.1703	-4.35109	0.00377757	0.0115071	-2.80086	conserved protein, unknown function
PF3D7_1239600	-1.13824	21.5112	-5.86334	0.000749733	0.00349287	-1.00434	hydroxyethylthiazole kinase
PF3D7_1474900	-1.20764	21.8091	-9.44431	4.29e-05	0.000533096	2.20361	trailer hitch homolog, putative
PF3D7_1473700	-1.28222	23.7867	-16.4345	1.24e-06	7e-05	6.13633	nucleoporin NUP116/NSP116, putative
PF3D7_0613300	-1.33387	21.8042	-8.56096	7.88e-05	0.00081828	1.52044	rhoptry protein ROP14
PF3D7_1330600	-1.52686	21.1468	-7.32839	0.00020301	0.00151683	0.458884	elongation factor Tu, putative
PF3D7_0708400	-1.57866	24.4481	-13.4886	4.45e-06	0.000135497	4.72913	heat shock protein 90
PF3D7_1134000	-1.91988	27.6965	-26.4402	5.46e-08	1.08e-05	9.43794	heat shock protein 70
PF3D7_1024800	-1.97973	20.1855	-3.45953	0.0118962	0.028725	-4.03577	exported protein 3
PF3D7_1129000	-2.07645	23.2439	-3.36582	0.0134309	0.03204	-4.16737	spermidine synthase
PF3D7_1461800	-2.0789	22.6155	-3.10191	0.0190325	0.0418715	-4.54323	conserved Plasmodium protein, unknown function
PF3D7_1118200	-2.10998	22.9997	-19.366	4.23e-07	4.19e-05	7.29609	heat shock protein 90, putative
PF3D7_0513600	-2.15164	22.0152	-15.637	1.71e-06	8.46e-05	5.78263	deoxyribodipyrimidine photo-lyase, putative
PF3D7_1327300	-2.37904	23.4602	-10.8088	1.83e-05	0.000368652	3.15375	subpellicular microtubule protein 3
PF3D7_0406200	-2.90148	22.413	-8.8922	7.21e-05	0.000771932	1.65973	parasitophorous vacuole membrane protein S16
