## Supplementary Data 6 for "Malaria parasites coordinate host cell remodeling through the AP2-HCR DNA-binding protein"

### Sheet: Sheet2
Supplementary Data 6: Oligos used in this study

### Sheet: Sheet1
Oligo Name	Oligo Sequence	Comments
AP2_HCR_Guide1_loXP_HA_F	ATTGGCTAGCACAAGCAAAAATCGAGG	introduing 3xHA and loxP sequence in 3" end of the gene
AP2_EI2_Guide1_loxP_HA_R	AAACCCTCGATTTTTGCTTGTGCTAGC	introduing 3xHA and loxP sequence in 3" end of the gene
AP2_EI2_Guide2_loxP_HA_F	ATTGAATAATTCAATAAAAACGAA	introduing 3xHA and loxP sequence in 3" end of the gene
AP2_EI2_Guide2_loxP_HA_R	AAACTTCGTTTTTATTGAATTATT	introduing 3xHA and loxP sequence in 3" end of the gene
AP2_EI2_Guide1_loxPIint_F	ATTGGAATTGTTATATGGTAAGGG	introduing loxPint sequence upstreatm of AP2 domains
AP2_EI2_Guide1_loxPIint_R	AAACCCCTTACCATATAACAATTC	introduing loxPint sequence upstreatm of AP2 domains
AP2_EI2_Guide2_loxPIint_F	ATTGTATGACAATAAATCATATGG	introduing loxPint sequence upstreatm of AP2 domains
AP2_EI2_Guide2_loxPIint_R	AAACCCATATGATTTATTGTCATA	introduing loxPint sequence upstreatm of AP2 domains
5' External_F	GAACAATAATAAGAACAGTAGTAATAATAAGAGC	To check successful excision of loxP falnked region
3' External_R	AGGATTAAATTATTGTTATTGTTGCT
